# Metabolic modeling of microbial communities in the chicken ceca reveals a landscape of competition and co-operation

**DOI:** 10.1101/2024.10.14.618310

**Authors:** Irina Utkina, Yi Fan, Benjamin P. Willing, John Parkinson

**Affiliations:** Department of Molecular Genetics, University of Toronto, Toronto ON, Canada; Program in Molecular Medicine, Hospital for Sick Children, Toronto ON, Canada; Department of Agricultural, Food and Nutritional Science, University of Alberta, Edmonton, Canada; Department of Biochemistry, University of Toronto, Toronto ON, Canada

**Keywords:** metabolic modeling, keystone species, community assembly, poultry microbiome, cross-feeding

## Abstract

With their ability to degrade dietary fibers to liberate otherwise unavailable substrates, members of the Bacteroidales exert a substantial influence on the microbiome of the lower intestine. Currently our knowledge of how this influence translates to the metabolic interactions that support community structure is limited. Here we applied constraints-based modeling to chicken cecal communities to investigate metabolic interactions in the presence and absence of *Bacteroides*. From metagenomic datasets previously generated from 33 chicken ceca, we constructed 237 metagenome-assembled genomes. Metabolic modeling of communities built from these genomes generated profiles of short chain fatty acids largely consistent with experimental assays and confirmed the role of *B. fragilis* as a metabolic hub, central to the production of metabolites consumed by other taxa. In its absence, communities undergo significant functional reconfiguration, with metabolic roles typically fulfilled by *B. fragilis* assumed by multiple taxa. Beyond *B. fragilis*, we found *Escherichia coli* and *Lactobacillus crispatus* also mediate influential metabolic roles that vary in the presence or absence of *B. fragilis*. Compensatory adaptations adopted by the microbiome in the absence of *B. fragilis* resulted in metabolic profiles previously associated with inflammatory bowel disease in humans, including energy deficiency, increased lactate production and altered amino acid metabolism. This work demonstrates the potential of chicken cecal microbiomes to investigate the complex metabolic interactions and key contributions that drive community dynamics.
