## Supplemental Table 3 for "Metabolic modeling of microbial communities in the chicken ceca reveals a landscape of competition and co-operation"

### Sheet: Table S3 Linear model summary
Supplementary Table 3. Linear model summary: impact of key metabolic hubs presence on cross-feeding activity.
Call: lm(formula = CrossFeeding_coef ~ Ecoli_presence_category:(Bacteroides_presence + Abutyraticus_presence + Lcrispatus_presence) + comm_size, data = data)
Residuals:
Min 1Q Median 3Q Max
-5.4348 -2.5626 0.5226 2.5626 4.4534
Coefficients: (1 not defined because of singularities)
	Estimate	Std. Error	t value	Pr(>|t|)	Significance
(Intercept)	24.1419	2.8345	8.517	4.37e-08	***
comm_size	-0.2368	0.113	-2.096	0.04898	*
Ecoli_presence_categoryHighEcoli:Bacteroides_presenceHB	-1.6272	4.3246	-0.376	0.71068
Ecoli_presence_categoryLowEcoli:Bacteroides_presenceHB	6.5315	2.6765	2.44	0.02411	*
Ecoli_presence_categoryNoEcoli:Bacteroides_presenceHB	3.0033	2.7703	1.084	0.29122
Ecoli_presence_categoryHighEcoli:Bacteroides_presenceNB	14.4902	3.7985	3.815	0.00108	**
Ecoli_presence_categoryLowEcoli:Bacteroides_presenceNB	6.2653	3.3084	1.894	0.07281	.
Ecoli_presence_categoryNoEcoli:Bacteroides_presenceNB	NA	NA	NA	NA
Ecoli_presence_categoryHighEcoli:Abutyraticus_presence	1.0943	3.6025	0.304	0.76444
Ecoli_presence_categoryLowEcoli:Abutyraticus_presence	0.7762	2.3242	0.334	0.74189
Ecoli_presence_categoryNoEcoli:Abutyraticus_presence	7.5042	3.4069	2.203	0.03951	*
Ecoli_presence_categoryHighEcoli:Lcrispatus_presence	-4.5567	3.1465	-1.448	0.16307
Ecoli_presence_categoryLowEcoli:Lcrispatus_presence	0.6947	2.1338	0.326	0.74812
Ecoli_presence_categoryNoEcoli:Lcrispatus_presence	4.84	3.0274	1.599	0.12556
---
Signif. codes: 0 ‘***’ 0.001 ‘**’ 0.01 ‘*’ 0.05 ‘.’ 0.1 ‘ ’ 1
Residual standard error: 3.565 on 20 degrees of freedom
Multiple R-squared: 0.6647, Adjusted R-squared: 0.4635
F-statistic: 3.304 on 12 and 20 DF, p-value: 0.00891
Ecoli_category: "NoEcoli", "LowEcoli” (<5% relative abundance), "HighEcoli (>5% relative abundance)
Bacteroides_presence: HB (High Bacteroides) or NB (No Bacteroides)
Lcrispatus_presence and Abutyraticus_presence: 0 (absent), 1 (present)
comm_size: community size (ranges from 5 to 33)
